# DNA Methylation-Based High-Resolution Mapping of Long-Distance Chromosomal Interactions in Nucleosome-Depleted Regions

**DOI:** 10.1101/2023.12.27.573430

**Authors:** Yi Li, James Lee, Lu Bai

## Abstract

3C-based methods have significantly advanced our understanding of 3D genome organization. However, it remains a formidable task to precisely capture long-range chromosomal interactions between individual loci, such as those between promoters and distal enhancers. Here, we present <u>M</u>ethyltransferase <u>T</u>argeting-based chromosome <u>A</u>rchitecture <u>C</u>apture (MTAC), a method that maps the contacts between a target site (viewpoint) and the rest of the genome in budding yeast with high resolution and sensitivity. MTAC detects hundreds of intra-and inter-chromosomal interactions within nucleosome-depleted regions (NDRs) that cannot be captured by 4C, Hi-C, or Micro-C. By applying MTAC to various viewpoints, we find that 1) tethering to the nuclear pore complex (NPC) is a major mechanism that mediates long-distance chromosomal interactions in yeast, 2) genes co-regulated by methionine assemble into inter-chromosomal clusters near NPCs upon activation, 3) mediated by condensin, the mating locus forms a highly specific interaction with the recombination enhancer (RE) in a mating-type specific manner, and 4) correlation of MTAC signals among NDRs reveal spatial mixing and segregation of the genome. Overall, these results demonstrate MTAC as a powerful tool to resolve fine-scale long-distance chromosomal interactions and provide insights into the 3D genome organization.
