## Supplemental Table S1 for "DNA Methylation-Based High-Resolution Mapping of Long-Distance Chromosomal Interactions in Nucleosome-Depleted Regions"

### Sheet: Table S1
Plasmid	Note	Note
pLB51c	2xlexO-GAL1corepr-LacI-SV40NLS-M.CviPI and ADH1pr-LexA-ERHBD-VP16AD with LEU2 marker
pLB52a-4X	4X LacO with HIS3 marker
pYL1a-8X	8X LacO with HIS3 marker
pYL1a-16X	16X LacO with HIS3 marker
pSR15-YBP2	256X LacO with YBP2 homologs and HIS3 marker
pSR15-OLE1	256X LacO with OLE1 homologs and HIS3 marker
pSR15-PUS2	256X LacO with PUS2 homologs and HIS3 marker
pSR15-MNR2	256X LacO with MNR2 homologs and HIS3 marker
pSR15-PCL10	256X LacO with PCL10 homologs and HIS3 marker
pSR15-MBR1	256X LacO with MBR1 homologs and HIS3 marker
pSR15-VHR1	256X LacO with VHR1 homologs and HIS3 marker
pSR15-SHC1	256X LacO with SHC1 homologs and HIS3 marker
pSR15-LHS1	256X LacO with LHS1 homologs and HIS3 marker
pSR15-LSM4	256X LacO with LSM4 homologs and HIS3 marker
pSR15-CDC43	256X LacO with CDC43 homologs and HIS3 marker
pSR15-MET6	256X LacO with TRP2 homologs and HIS3 marker
pSR15-MET13	256X LacO with MET13 homologs and HIS3 marker
pSR15-TAF2	256X LacO with TAF2 homologs and HIS3 marker
pYL07	2xlexO-GAL1corepr-Mlp1-M.CviPI and ADH1pr-LexA-ERHBD-VP16AD with LEU2 marker
pYL09	2xlexO-GAL1corepr-SV40NLS-M.CviPI and ADH1pr-LexA-ERHBD-VP16AD with LEU2 marker
pYL15	2xlexO-GAL1corepr-Mlp1-M.CviPI-GFP and ADH1pr-LexA-ERHBD-VP16AD with LEU2 marker
pYL16	2xlexO-GAL1corepr-SV40NLS-M.CviPI-GFP and ADH1pr-LexA-ERHBD-VP16AD with LEU2 marker
Strain	Genotype	Note
yLB121a	MATa, his3-11,15, leu2-3,112, trp1-1, ura3-1, can1-100, ade2-1, ADH1::2xlexO-GAL1corepr-LacI-SV40NLS-M.CviPI:ADH1pr-LexA-ERHBD-VP16AD::LEU2	background
yLB121a-4X	MATa, his3-11,15, leu2-3,112, trp1-1, ura3-1, can1-100, ade2-1, ADH1::2xlexO-GAL1corepr-LacI-SV40NLS-M.CviPI:ADH1pr-LexA-ERHBD-VP16AD::LEU2, YBP2::4XLacO::HIS3	YBP2 VP, 4X
yLB121a-8X	MATa, his3-11,15, leu2-3,112, trp1-1, ura3-1, can1-100, ade2-1, ADH1::2xlexO-GAL1corepr-LacI-SV40NLS-M.CviPI:ADH1pr-LexA-ERHBD-VP16AD::LEU2, YBP2::8XLacO::HIS3	YBP2 VP, 8X
yLB121a-16X	MATa, his3-11,15, leu2-3,112, trp1-1, ura3-1, can1-100, ade2-1, ADH1::2xlexO-GAL1corepr-LacI-SV40NLS-M.CviPI:ADH1pr-LexA-ERHBD-VP16AD::LEU2, YBP2::16XLacO::HIS3	YBP2 VP, 16X
yLB121a-YBP2	MATa, his3-11,15, leu2-3,112, trp1-1, ura3-1, can1-100, ade2-1, ADH1::2xlexO-GAL1corepr-LacI-SV40NLS-M.CviPI:ADH1pr-LexA-ERHBD-VP16AD::LEU2, YBP2::256XLacO::HIS3	YBP2 VP
yLB121a-OLE1	MATa, his3-11,15, leu2-3,112, trp1-1, ura3-1, can1-100, ade2-1, ADH1::2xlexO-GAL1corepr-LacI-SV40NLS-M.CviPI:ADH1pr-LexA-ERHBD-VP16AD::LEU2, OLE1::256XLacO::HIS3	OLE1 VP
yLB121a-PUS2	MATa, his3-11,15, leu2-3,112, trp1-1, ura3-1, can1-100, ade2-1, ADH1::2xlexO-GAL1corepr-LacI-SV40NLS-M.CviPI:ADH1pr-LexA-ERHBD-VP16AD::LEU2, PUS2::256XLacO::HIS3	PUS2 VP
yLB121a-MNR2	MATa, his3-11,15, leu2-3,112, trp1-1, ura3-1, can1-100, ade2-1, ADH1::2xlexO-GAL1corepr-LacI-SV40NLS-M.CviPI:ADH1pr-LexA-ERHBD-VP16AD::LEU2, MNR2::256XLacO::HIS3	MNR2 VP
yLB121a-PCL10	MATa, his3-11,15, leu2-3,112, trp1-1, ura3-1, can1-100, ade2-1, ADH1::2xlexO-GAL1corepr-LacI-SV40NLS-M.CviPI:ADH1pr-LexA-ERHBD-VP16AD::LEU2, PCL10::256XLacO::HIS3	PCL10 VP
yLB121a-MBR1	MATa, his3-11,15, leu2-3,112, trp1-1, ura3-1, can1-100, ade2-1, ADH1::2xlexO-GAL1corepr-LacI-SV40NLS-M.CviPI:ADH1pr-LexA-ERHBD-VP16AD::LEU2, MBR1::256XLacO::HIS3	MBR1 VP
yLB121a-VHR1	MATa, his3-11,15, leu2-3,112, trp1-1, ura3-1, can1-100, ade2-1, ADH1::2xlexO-GAL1corepr-LacI-SV40NLS-M.CviPI:ADH1pr-LexA-ERHBD-VP16AD::LEU2, VHR1::256XLacO::HIS3	VHR1 VP
yLB121a-SHC1	MATa, his3-11,15, leu2-3,112, trp1-1, ura3-1, can1-100, ade2-1, ADH1::2xlexO-GAL1corepr-LacI-SV40NLS-M.CviPI:ADH1pr-LexA-ERHBD-VP16AD::LEU2, SHC1::256XLacO::HIS3	SHC1 VP
yLB121a-LHS1	MATa, his3-11,15, leu2-3,112, trp1-1, ura3-1, can1-100, ade2-1, ADH1::2xlexO-GAL1corepr-LacI-SV40NLS-M.CviPI:ADH1pr-LexA-ERHBD-VP16AD::LEU2, LHS1::256XLacO::HIS3	LHS1 VP
yLB121a-LSM4	MATa, his3-11,15, leu2-3,112, trp1-1, ura3-1, can1-100, ade2-1, ADH1::2xlexO-GAL1corepr-LacI-SV40NLS-M.CviPI:ADH1pr-LexA-ERHBD-VP16AD::LEU2, LSM4::256XLacO::HIS3	LSM4 VP
yLB121a-CDC43	MATa, his3-11,15, leu2-3,112, trp1-1, ura3-1, can1-100, ade2-1, ADH1::2xlexO-GAL1corepr-LacI-SV40NLS-M.CviPI:ADH1pr-LexA-ERHBD-VP16AD::LEU2, CDC43::256XLacO::HIS3	CDC43 VP
yLB121a-TRP2	MATa, his3-11,15, leu2-3,112, trp1-1, ura3-1, can1-100, ade2-1, ADH1::2xlexO-GAL1corepr-LacI-SV40NLS-M.CviPI:ADH1pr-LexA-ERHBD-VP16AD::LEU2, TRP2::256XLacO::HIS3	TRP2 VP
yLB121a-MET13	MATa, his3-11,15, leu2-3,112, trp1-1, ura3-1, can1-100, ade2-1, ADH1::2xlexO-GAL1corepr-LacI-SV40NLS-M.CviPI:ADH1pr-LexA-ERHBD-VP16AD::LEU2, MET13::256XLacO::HIS3	MET13 VP
yLB121a-MATa	MATa, his3-11,15, leu2-3,112, trp1-1, ura3-1, can1-100, ade2-1, ADH1::2xlexO-GAL1corepr-LacI-SV40NLS-M.CviPI:ADH1pr-LexA-ERHBD-VP16AD::LEU2, TAF2::256XLacO::HIS3	MATa VP
yLB121α-MATα	MATα, his3-11,15, leu2-3,112, trp1-1, ura3-1, can1-100, ade2-1, ADH1::2xlexO-GAL1corepr-LacI-SV40NLS-M.CviPI:ADH1pr-LexA-ERHBD-VP16AD::LEU2, TAF2::256XLacO::HIS3	MATα VP
yLB121a-sw	MATa, his3-11,15, leu2-3,112, trp1-1, ura3-1, can1-100, ade2-1, ADH1::2xlexO-GAL1corepr-LacI-SV40NLS-M.CviPI:ADH1pr-LexA-ERHBD-VP16AD::LEU2, GAL10pr::GAL10pr-HO::URA3	Mating type switch
yLB121a-MATa-sw	MATa, his3-11,15, leu2-3,112, trp1-1, ura3-1, can1-100, ade2-1, ADH1::2xlexO-GAL1corepr-LacI-SV40NLS-M.CviPI:ADH1pr-LexA-ERHBD-VP16AD::LEU2, TAF2::256XLacO::HIS3, GAL10pr::GAL10pr-HO::URA3	Mating type switch
yLB121α-sw	MATα, his3-11,15, leu2-3,112, trp1-1, ura3-1, can1-100, ade2-1, ADH1::2xlexO-GAL1corepr-LacI-SV40NLS-M.CviPI:ADH1pr-LexA-ERHBD-VP16AD::LEU2, GAL10pr::GAL10pr-HO::URA3	Mating type switch
yLB121α-MATα-sw	MATα, his3-11,15, leu2-3,112, trp1-1, ura3-1, can1-100, ade2-1, ADH1::2xlexO-GAL1corepr-LacI-SV40NLS-M.CviPI:ADH1pr-LexA-ERHBD-VP16AD::LEU2, TAF2::256XLacO::HIS3, GAL10pr::GAL10pr-HO::URA3	Mating type switch
yLB121a-RE	MATa, his3-11,15, leu2-3,112, trp1-1, ura3-1, can1-100, ade2-1, ADH1::2xlexO-GAL1corepr-LacI-SV40NLS-M.CviPI:ADH1pr-LexA-ERHBD-VP16AD::LEU2, re::KanMX	RE depletion
yLB121a-MATa-RE	MATa, his3-11,15, leu2-3,112, trp1-1, ura3-1, can1-100, ade2-1, ADH1::2xlexO-GAL1corepr-LacI-SV40NLS-M.CviPI:ADH1pr-LexA-ERHBD-VP16AD::LEU2, TAF2::256XLacO::HIS3, re::KanMX	RE depletion
yLB121a-SIR2	MATa, his3-11,15, leu2-3,112, trp1-1, ura3-1, can1-100, ade2-1, ADH1::2xlexO-GAL1corepr-LacI-SV40NLS-M.CviPI:ADH1pr-LexA-ERHBD-VP16AD::LEU2, sir2::KanMX	SIR2 depletion
yLB121a-MATa-SIR2	MATa, his3-11,15, leu2-3,112, trp1-1, ura3-1, can1-100, ade2-1, ADH1::2xlexO-GAL1corepr-LacI-SV40NLS-M.CviPI:ADH1pr-LexA-ERHBD-VP16AD::LEU2, TAF2::256XLacO::HIS3, sir2::KanMX	SIR2 depletion
yLB121a-SMC2Tag	MATa, his3-11,15, leu2-3,112, trp1-1, ura3-1, can1-100, ade2-1, ADH1::2xlexO-GAL1corepr-LacI-SV40NLS-M.CviPI:ADH1pr-LexA-ERHBD-VP16AD::LEU2, smc2::SMC2-IAA7::KanMX	SMC2 tag
yLB121a-MATa-SMC2Tag	MATa, his3-11,15, leu2-3,112, trp1-1, ura3-1, can1-100, ade2-1, ADH1::2xlexO-GAL1corepr-LacI-SV40NLS-M.CviPI:ADH1pr-LexA-ERHBD-VP16AD::LEU2, TAF2::256XLacO::HIS3, smc2::SMC2-IAA7::KanMX	SMC2 tag
yLB121a-SMC2AID	MATa, his3-11,15, leu2-3,112, trp1-1, ura3-1, can1-100, ade2-1, ADH1::2xlexO-GAL1corepr-LacI-SV40NLS-M.CviPI:ADH1pr-LexA-ERHBD-VP16AD::LEU2, smc2::SMC2-IAA7::KanMX, ho::OsTIR1::URA3	SMC2 AID
yLB121a-MATa-SMC2AID	MATa, his3-11,15, leu2-3,112, trp1-1, ura3-1, can1-100, ade2-1, ADH1::2xlexO-GAL1corepr-LacI-SV40NLS-M.CviPI:ADH1pr-LexA-ERHBD-VP16AD::LEU2, TAF2::256XLacO::HIS3, smc2::SMC2-IAA7::KanMX, ho::OsTIR1::URA3	SMC2 AID
yYL38a	MATa, his3-11,15, leu2-3,112, trp1-1, ura3-1, can1-100, ade2-1, ADH1::2xlexO-GAL1corepr-Mlp1-M.CviPI:ADH1pr-LexA-ERHBD-VP16AD::LEU2	M. CviPI-ID
yYL41a	MATa, his3-11,15, leu2-3,112, trp1-1, ura3-1, can1-100, ade2-1, ADH1::2xlexO-GAL1corepr-SV40NLS-M.CviPI:ADH1pr-LexA-ERHBD-VP16AD::LEU2	M. CviPI-ID
yYL55a	MATa, his3-11,15, leu2-3,112, trp1-1, ura3-1, can1-100, ade2-1, ADH1::2xlexO-GAL1corepr-Mlp1-M.CviPI-GFP:ADH1pr-LexA-ERHBD-VP16AD::LEU2	M. CviPI-ID, imaging
yYL56a	MATa, his3-11,15, leu2-3,112, trp1-1, ura3-1, can1-100, ade2-1, ADH1::2xlexO-GAL1corepr-SV40NLS-M.CviPI-GFP:ADH1pr-LexA-ERHBD-VP16AD::LEU2	M. CviPI-ID, imaging
yMD291	MATa, his3-11,15, leu2-3,112, trp1-1, ura3-1, can1-100, ade2-1, tor1-1, fpr::NAT, bar1, HIS3::REV1pr-tetR-mCherry-REV1pr-LacI-GFP, ADE2::REV1pr-LacI-REV1pr-tetR, Chr15::497047_LacO, Chr15::834487_TetO	Hi-C
yJL60a	MATa, his3-11,15, leu2-3,112, trp1-1, ura3-1, can1-100, ade2-1, MET4::MET4-TAP::HIS3	MET4 ChIP
yJL59a	MATa, his3-11,15, leu2-3,112, trp1-1, ura3-1, can1-100, ade2-1, CDC20::MET3pr-mCherry::URA3, CWC23::MET3pr-GFP::KanMX	RNA-seq
GAL1corepr, GAL1 core promoter; SV40NLS, Simian Virus 40 nuclear localization signal; ERHBD, human estrogen receptor alpha hormone binding domain; VP16AD, VP16 activation domain
