## Supplemental Table S2 for "DNA Methylation-Based High-Resolution Mapping of Long-Distance Chromosomal Interactions in Nucleosome-Depleted Regions"

### Sheet: Table S2
Primer	Sequence	Note
QPF-RE	TAGGAAGTTTACACGATGTTCTCGC	qPCR primer for enrichment at RE
QPR-RE	CGAATAAGTACCTCGACTTCAAATC	qPCR primer for enrichment at RE
QPF-Tel_12	TATTACCCTGCCGAATAAGAAAACAG	qPCR primer for enrichment at Tel12
QPR-Tel_12	GGCAATATTTCCTGTTTAGGCGATTG	qPCR primer for enrichment at Tel12
QPF-N	TTCTGATCGTATATCTCTCAGGG	qPCR primer for enrichment at negative ctrl
QPR-N	GTTTCGTGTCGCTTAATCTATG	qPCR primer for enrichment at negative ctrl
PFm1-LacO_MAT	TTGAGGGATTTTTGGGTATTTGAG	Bisulfite sanger sequencing primer for local methylation
PRm1-LacO_MAT	CTATCCTATTTAAAACTCCCCATCATC	Bisulfite sanger sequencing primer for local methylation
PF-MAT-a	AATCATCAATATCACCCCAAGCACGG	Mating type switch efficiency
PF-MAT-alpha	GCACGGAATATGGGACTACTTCG	Mating type switch efficiency
PR-MAT	AGTCACATCAAGATCGTTTATGG	Mating type switch efficiency
PF-CDC43	GATGCTGATTTATATCACAGCTGTCTAG	Mating type switch efficiency
PR-CDC43	AGATGTTCAAATCTATGCAGCCAGC	Mating type switch efficiency
PF-4C_YBP2	AGTACCAAGAGTAAATCACCTTGCG	4C at YBP2
PR-4C_YBP2	ACACTATGTTTTGAGTCATCCAAACTTTC	4C at YBP2
PF-4C_MAT	TTGTGAAGCCGAAGGTAACTAGCAAAC	4C at MAT
PR-4C_MAT	CTGTTGATTAGGGTGTACATCACCC	4C at MAT
All primers are purchased from Integrated DNA Technologies
